# Discovery of chromatin-based determinants of azacytidine and decitabine anti-cancer activity

**DOI:** 10.1101/2025.07.29.664810

**Authors:** Rishi V. Puram, Qiangzong Yin, YuhJong Liu, Justine C. Rutter, Daniel Bondeson, Maria C. Saberi, Lisa Miller, Michael Du, Khanh Nguyen, Donovan L. Batzli, Hilina B. Woldemichael, Christian Täger, Anna Goldstein, Ming Y. Chu, Qi Guo, D. R. Mani, Michael Naumann, Melissa M. Ronan, Matthew G. Rees, Blanche C. Ip, Mustafa Kocak, Mikolaj Slabicki, John G. Doench, Jennifer A. Roth, Steven A. Carr, Namrata D. Udeshi, Jingyi Wu, Todd R. Golub

## Abstract

The DNA-incorporating nucleoside analogs azacytidine (AZA) and decitabine (DEC) have clinical efficacy in blood cancers, yet the precise mechanism by which these agents kill cancer cells has remained unresolved – specifically, whether their anti-tumor activity arises from conventional DNA damage or DNA hypomethylation via DNA methyltransferase 1 (DNMT1) inhibition. This incomplete mechanistic understanding has limited their broader therapeutic application, particularly in solid tumors, where early clinical trials showed limited efficacy. Here, through the assessment of drug sensitivity in over 600 human cancer models and comparison to a non-DNA-damaging DNMT1 inhibitor (GSK-3685032), we establish DNA hypomethylation, rather than DNA damage, as the primary killing mechanism of AZA and DEC across diverse cancer types. In further support of an epigenetic killing mechanism, CRISPR drug modifier screens identified a core set of chromatin regulators, most notably the histone deubiquitinase USP48, as AZA and DEC protective factors. We show that USP48 is recruited to newly hypomethylated CpG islands and deubiquitinates non-canonical histones, establishing USP48 as a key molecular link between the two components of epigenetic gene regulation: DNA methylation and chromatin modification. Furthermore, loss of *USP48*, which occurs naturally through biallelic deletions in human cancers, sensitized both hematologic and solid tumors to DNMT1 inhibition *in vitro* and *in vivo*. Our findings elucidate the epigenetic mechanism of action of AZA and DEC and identify a homeostatic link between DNA methylation and chromatin state, revealing new therapeutic opportunities for DNMT1 inhibitors in solid tumors.
