## Supplementary Table 5 for "Discovery of chromatin-based determinants of azacytidine and decitabine anti-cancer activity"

### Sheet: GSEA Reactome Gene Sets
Gene Set Name	# Genes in Gene Set (K)	Description	# Genes in Overlap (k)	k/K	p-value	FDR q-value
REACTOME_CHROMATIN_MODIFYING_ENZYMES	272	Chromatin modifying enzymes	9	0.0331	1.65e-12	2.87e-09
REACTOME_HATS_ACETYLATE_HISTONES	142	HATs acetylate histones	6	0.0423	2.64e-09	2.29e-06
REACTOME_PRC2_METHYLATES_HISTONES_AND_DNA	72	PRC2 methylates histones and DNA	4	0.0556	4.76e-07	0.000275
REACTOME_TRANSCRIPTIONAL_REGULATION_BY_E2F6	34	Transcriptional Regulation by E2F6	3	0.0882	3.55e-06	0.00126
REACTOME_POST_TRANSLATIONAL_PROTEIN_MODIFICATION	1475	Post-translational protein modification	9	0.0061	3.63e-06	0.00126
REACTOME_EPIGENETIC_REGULATION_OF_GENE_EXPRESSION	254	Epigenetic regulation of gene expression	4	0.0157	7e-05	0.0202
