## Supplementary Table 7 for "Discovery of chromatin-based determinants of azacytidine and decitabine anti-cancer activity"

### Sheet: CRISPR Cas9 PRISM Screen
DepMap ID	Cell Line	Lineage	USP48 KO_GSK 0.1 uM	USP48 WT_GSK 0.1 uM	Delta for 0.1 uM	USP48 KO_GSK 0.5 uM	USP48 WT_GSK 0.5 uM	Delta for 0.5 uM	USP48 KO_GSK 2.5 uM	USP48 WT_GSK 2.5 uM	Delta for 2.5 uM
ACH-000011	253J	Bladder/Urinary Tract	-0.592133	-0.331418	-0.260715	-0.683701	-0.852083	0.168382	-1.8326	-2.01001	0.177409
ACH-000012	HCC827	Lung	0.917638	-0.514121	1.43176	-0.494944	-0.0505221	-0.444422	-0.627184	-0.576951	-0.050233
ACH-000018	T24	Bladder/Urinary Tract	0.624177	-0.996986	1.62116	-0.713902	-0.917201	0.203299	-0.566965	-0.512838	-0.0541267
ACH-000023	PATU8988T	Pancreas	-0.952925	-1.18365	0.230722	-0.437291	-0.819458	0.382167	-1.32057	-1.23804	-0.0825308
ACH-000026	253JBV	Bladder/Urinary Tract	2.65488	1.94944	0.705442	1.89471	1.63793	0.256775	0.0515169	1.27331	-1.2218
ACH-000030	PC14	Lung	-0.220948	-0.532066	0.311118	-1.09687	-0.0526791	-1.04419	-2.34174	-0.663794	-1.67794
ACH-000042	PANC0203	Pancreas	0.682518	-0.51955	1.20207	-0.159731	-0.957659	0.797929	0.993025	-0.297772	1.2908
ACH-000046	ACHN	Kidney	-1.25845	1.56861	-2.82705	-1.89803	0.331716	-2.22975	-1.30288	1.11008	-2.41297
ACH-000047	GCIY	Esophagus/Stomach	0.307113	-0.543	0.850113	0.0227505	-0.115259	0.138009	-3.19735	-0.0163836	-3.18097
ACH-000048	TOV112D	Ovary/Fallopian Tube	-0.829335	-1.66304	0.833704	-1.48815	-1.20457	-0.283583	-1.73523	-0.849679	-0.885549
ACH-000054	HT1080	Soft Tissue	0.874847	1.12388	-0.24903	0.0784834	-0.595298	0.673781	1.14699	0.646529	0.500456
ACH-000060	PANC1005	Pancreas	0.0727269	0.327628	-0.254902	-0.201966	0.0966381	-0.298604	0.319211	-0.213427	0.532638
ACH-000062	RERFLCMS	Lung	0.290444	1.07367	-0.783226	1.3014	-4.10745	5.40886	0.827621	0.490447	0.337173
ACH-000087	SKES1	Bone	-1.12557	0.504527	-1.6301	-0.833736	-0.471228	-0.362508	-3.08863	-0.137134	-2.95149
ACH-000096	G401	Kidney	-2.34671	-5.03947	2.69276	-4.84079	-3.46605	-1.37474	-3.72887	-3.70759	-0.0212835
ACH-000098	GAMG	CNS/Brain	-1.33458	-2.19593	0.861344	0.139665	-0.862538	1.0022	-1.11882	-1.77921	0.660381
ACH-000108	KP3	Pancreas	0.2977	1.85632	-1.55862	-0.543668	1.45194	-1.99561	-0.757344	0.765693	-1.52304
ACH-000137	8MGBA	CNS/Brain	-0.601879	-1.93971	1.33783	-1.66534	-2.06044	0.395106	-2.23077	-1.64847	-0.5823
ACH-000141	SNU308	Biliary Tract	0.423755	0.971681	-0.547925	-0.712208	0.806787	-1.51899	1.6028	1.13749	0.465313
ACH-000147	T47D	Breast	-1.22712	0.910638	-2.13776	-0.0112877	-0.209687	0.198399	-2.67777	0.460967	-3.13873
ACH-000155	SW1990	Pancreas	1.05408	-0.835421	1.8895	0.264086	0.423508	-0.159422	0.460108	-0.691374	1.15148
ACH-000159	OSRC2	Kidney	0.00207739	-0.717752	0.719829	-0.0779268	-0.759709	0.681783	0.545025	-0.716198	1.26122
ACH-000161	CORL105	Lung	-1.17927	-0.964726	-0.214547	-1.26552	-0.276703	-0.988816	-0.991667	-0.523155	-0.468512
ACH-000164	PANC1	Pancreas	0.857322	-0.0749273	0.932249	0.560543	-0.692188	1.25273	-0.197632	-0.314507	0.116875
ACH-000174	CAL62	Thyroid	-0.346281	0.431941	-0.778222	-1.96379	-0.86001	-1.10378	-3.7151	-2.18358	-1.53152
ACH-000210	CADOES1	Bone	-1.39584	-1.96393	0.568087	-0.542888	1.31665	-1.85953	-1.3258	0.784224	-2.11002
ACH-000211	DAOY	CNS/Brain	-1.67722	-0.20196	-1.47526	-0.613326	-0.584636	-0.0286897	-0.299978	-1.9159	1.61593
ACH-000212	CAL120	Breast	-0.73676	-1.94703	1.21027	-0.741502	-1.79791	1.05641	-0.971127	-1.27809	0.306961
ACH-000219	A375	Skin	-0.442867	-0.267724	-0.175143	-1.59143	-0.216366	-1.37507	-3.35692	-1.63785	-1.71907
ACH-000221	SNU398	Liver	-0.258992	-0.831513	0.57252	-0.916065	-0.11471	-0.801355	-0.995338	-0.284412	-0.710925
ACH-000222	ASPC1	Pancreas	0.563656	0.0569991	0.506657	-0.482833	-0.280151	-0.202682	-0.196083	0.458639	-0.654723
ACH-000232	U251MG	CNS/Brain	-1.01179	-0.646335	-0.365455	-0.597831	-0.483585	-0.114246	-1.69928	0.223324	-1.92261
ACH-000235	PANC0403	Pancreas	-0.672758	0.285722	-0.95848	-0.358893	0.00951974	-0.368413	-0.443241	0.0364288	-0.47967
ACH-000237	JHOM1	Ovary/Fallopian Tube	0.861715	-0.902242	1.76396	0.237859	0.853797	-0.615938	0.439796	-0.203186	0.642982
ACH-000250	KMRC20	Kidney	-0.155239	-0.633016	0.477778	-0.460523	-0.3832	-0.0773231	-0.972889	-0.68263	-0.290259
ACH-000255	LMSU	Esophagus/Stomach	-1.62851	-1.32798	-0.300532	-0.328378	-0.873609	0.545231	-1.13971	-0.946159	-0.193552
ACH-000261	RERFLCAI	Lung	0.520504	-0.4305	0.951003	-0.827095	-0.652823	-0.174272	-2.83141	-1.17353	-1.65789
ACH-000265	KP4	Pancreas	2.26691	-2.10562	4.37253	0.153787	-1.60224	1.75602	0.574581	-1.69267	2.26725
ACH-000270	HPAC	Pancreas	-0.724947	-1.22306	0.498115	0.419341	-0.720765	1.14011	-1.0241	-1.03335	0.00925047
ACH-000280	SNU840	Ovary/Fallopian Tube	-0.0165988	-3.15955	3.14295	-0.963166	-2.09306	1.1299	-0.976799	-0.661415	-0.315383
ACH-000292	NCIH841	Lung	0.289696	-0.951254	1.24095	-0.792971	-1.06339	0.270416	-1.15831	-1.63395	0.475646
ACH-000305	ECGI10	Esophagus/Stomach	-0.76039	-0.527454	-0.232936	-0.77936	0.664312	-1.44367	-0.707782	-0.0374151	-0.670366
ACH-000307	PK1	Pancreas	-0.511097	0.313264	-0.824361	-1.43451	1.0656	-2.50011	-0.638067	0.312499	-0.950567
ACH-000312	SKNBE2	Peripheral Nervous System	-2.20892	0.152851	-2.36177	-0.170629	-0.289349	0.11872	-1.00205	0.776505	-1.77856
ACH-000313	KMRC3	Kidney	-0.0546657	-1.13446	1.0798	-0.7671	-1.00379	0.236693	-1.01767	-0.844127	-0.173546
ACH-000320	PSN1	Pancreas	2.06212	1.39376	0.668358	1.67368	1.20522	0.468455	0.986575	0.733712	0.252863
ACH-000332	YAPC	Pancreas	1.40727	-0.773766	2.18103	1.22487	-0.435701	1.66057	1.20566	-0.911066	2.11673
ACH-000335	MSTO211H	Pleura	-0.0213303	-0.101776	0.0804457	-1.02	-0.387221	-0.63278	-1.5762	-1.16028	-0.415925
ACH-000356	MKN45	Esophagus/Stomach	0.485979	-0.319613	0.805592	-0.78246	-0.449919	-0.332541	-2.06214	-0.484337	-1.5778
ACH-000361	SKHEP1	Liver	-0.673956	-0.512148	-0.161808	-1.30056	-0.400626	-0.899937	-2.97695	-0.856273	-2.12067
ACH-000364	U2OS	Bone	0.307478	-1.86722	2.1747	2.129	-2.96524	5.09423	-0.038251	-2.59107	2.55282
ACH-000383	OE33	Esophagus/Stomach	-2.80026	-0.0445355	-2.75573	-3.45427	-0.352108	-3.10217	-3.66795	-0.697643	-2.97031
ACH-000391	MHHES1	Bone	-0.691579	0.50789	-1.19947	-1.15461	-1.21497	0.0603632	-2.04703	0.0364022	-2.08343
ACH-000396	J82	Bladder/Urinary Tract	-0.935715	-0.161445	-0.77427	-1.03355	0.37127	-1.40482	-1.01078	-1.11187	0.101085
ACH-000397	TEN	Uterus	0.594785	0.467983	0.126802	-0.00574726	0.87074	-0.876488	-0.699685	0.49249	-1.19218
ACH-000411	769P	Kidney	-0.337974	-0.707776	0.369801	0.237288	-0.432332	0.669621	0.268688	-1.4287	1.69739
ACH-000415	BICR6	Head and Neck	0.356555	0.0758896	0.280665	-0.165945	0.310829	-0.476774	0.164846	0.523069	-0.358223
ACH-000416	NCIH838	Lung	-1.21732	-0.258844	-0.958479	-0.592752	-0.0121844	-0.580568	-1.18516	0.140592	-1.32576
ACH-000417	PANC0813	Pancreas	-0.0859708	-0.291049	0.205078	0.129934	-0.26835	0.398285	1.35511	0.364791	0.990316
ACH-000420	SNU449	Liver	-1.55677	-0.0302332	-1.52653	-2.02654	0.850392	-2.87693	-1.36875	0.677044	-2.0458
ACH-000421	SW837	Bowel	0.852924	-1.37803	2.23095	0.036784	-0.0872566	0.124041	1.02599	-0.608742	1.63473
ACH-000428	UO31	Kidney	-0.460075	-0.772586	0.312511	1.11234	-0.371694	1.48403	-0.221262	-1.7121	1.49084
ACH-000434	NCIH1915	Lung	-0.658162	-0.375417	-0.282745	-0.689169	-0.122254	-0.566915	-1.10968	0.385364	-1.49504
ACH-000444	LU99	Lung	0.862729	0.984688	-0.121959	-0.277009	-1.06842	0.791408	-0.63025	-0.431956	-0.198294
ACH-000445	KNS60	CNS/Brain	-1.08215	-0.679505	-0.402647	-2.29825	-0.856785	-1.44146	-3.63849	-1.0128	-2.62569
ACH-000449	MESSA	Uterus	1.56705	-0.319243	1.88629	1.18777	-0.108072	1.29584	-1.31062	-1.29251	-0.0181092
ACH-000450	MELHO	Skin	0.239033	1.35364	-1.11461	-0.797849	-0.0300566	-0.767793	-0.835066	0.257615	-1.09268
ACH-000454	HCC95	Lung	-0.90435	-0.0616658	-0.842684	-1.00229	-0.51855	-0.48374	-1.99225	-0.888284	-1.10397
ACH-000458	CJM	Skin	-1.0763	-0.193156	-0.883142	-1.1294	-0.242761	-0.886642	-2.29802	-0.526062	-1.77196
ACH-000463	NCIH460	Lung	-0.24446	0.014332	-0.258792	-1.88629	-0.898614	-0.987675	-4.49237	-2.09202	-2.40035
ACH-000468	PK45H	Pancreas	-0.384076	0.644759	-1.02883	-0.0765306	0.0794235	-0.155954	-0.105171	-0.441211	0.33604
ACH-000472	HSC2	Head and Neck	-0.578073	1.47149	-2.04957	-2.72114	0.715091	-3.43623	-2.79904	-0.33405	-2.46499
ACH-000484	VMRCRCW	Kidney	-1.8326	1.11323	-2.94582	-2.42602	0.665849	-3.09187	-3.3323	-0.630401	-2.7019
ACH-000488	TE11	Esophagus/Stomach	0.380792	-0.772	1.15279	0.88622	-1.17367	2.05989	-0.792024	-0.164732	-0.627293
ACH-000502	TCCPAN2	Pancreas	0.14618	-0.51051	0.65669	-0.0311005	-0.0152165	-0.015884	-0.322128	0.460242	-0.78237
ACH-000505	RKN	Soft Tissue	-1.22604	-1.55088	0.324847	0.361242	-0.574118	0.935361	-1.25515	0.418215	-1.67337
ACH-000510	NCIH1299	Lung	-0.43132	-0.0668982	-0.364422	-2.4343	-0.190312	-2.24399	-3.7735	-1.29876	-2.47474
ACH-000521	NCIH2030	Lung	-0.578092	-0.223828	-0.354264	0.332345	-0.131558	0.463904	-1.4522	-0.79922	-0.652984
ACH-000527	OVISE	Ovary/Fallopian Tube	0.508205	-1.08763	1.59583	-0.470241	-0.503237	0.032996	-0.783575	-0.463646	-0.319929
ACH-000542	HEYA8	Ovary/Fallopian Tube	-1.02382	0.17717	-1.20099	-0.412595	-0.834185	0.421589	-2.17508	-2.73664	0.561557
ACH-000552	HT29	Bowel	-0.918395	-1.3794	0.46101	-1.88535	-1.28496	-0.60039	-2.79463	-1.99202	-0.802609
ACH-000561	TT	Esophagus/Stomach	-0.452337	-1.96552	1.51319	-1.74314	-1.36093	-0.382209	-3.48596	-1.81657	-1.66938
ACH-000563	EBC1	Lung	-1.5695	0.775895	-2.34539	-1.74888	-1.07464	-0.674236	-2.31497	-0.825861	-1.48911
ACH-000566	SW1710	Bladder/Urinary Tract	-0.328338	0.232635	-0.560972	-0.192378	1.29431	-1.48669	0.481375	0.448928	0.0324472
ACH-000570	YKG1	CNS/Brain	0.026094	-0.0299258	0.0560198	-0.108788	1.29762	-1.40641	-0.418889	0.801472	-1.22036
ACH-000571	T98G	CNS/Brain	0.196283	0.390826	-0.194543	-0.0573137	-0.00499369	-0.05232	-0.772977	-0.510772	-0.262205
ACH-000579	UACC257	Skin	-1.13063	-0.958386	-0.172249	-0.491628	0.148334	-0.639962	-0.767645	-0.642822	-0.124823
ACH-000582	COLO741	Skin	0.0618969	0.417689	-0.355792	0.197207	-0.461808	0.659015	0.633074	0.592326	0.0407486
ACH-000587	NCIH1975	Lung	-1.48631	-0.585488	-0.900825	-2.37591	-1.11754	-1.25838	-3.56717	-2.06304	-1.50413
ACH-000589	NCIH1437	Lung	-1.32289	-1.94026	0.617367	-2.34787	-2.59648	0.248616	-4.80301	-2.86748	-1.93553
ACH-000593	BC3C	Bladder/Urinary Tract	0.396297	-0.804417	1.20071	1.06316	0.819855	0.243305	0.206837	-0.677715	0.884551
ACH-000595	LN229	CNS/Brain	-0.924467	0.597865	-1.52233	-0.785998	-0.806275	0.0202765	-1.3821	0.518492	-1.9006
ACH-000599	PATU8902	Pancreas	-0.161241	-0.152614	-0.00862709	-0.790688	-0.0362292	-0.754459	-1.83473	-0.985331	-0.849398
ACH-000601	MIAPACA2	Pancreas	-0.939208	-1.42549	0.486278	-1.39157	-1.00092	-0.390654	-3.46311	-1.09874	-2.36437
ACH-000613	HOS	Bone	-0.162487	-0.778876	0.616389	-0.387363	-0.655511	0.268149	-2.79359	-1.23509	-1.5585
ACH-000619	PECAPJ15	Head and Neck	0.142247	-2.09343	2.23568	-1.55704	-1.96961	0.412572	-1.18907	-2.51399	1.32492
ACH-000622	KNS42	CNS/Brain	0.298011	-1.42163	1.71964	0.0430089	-0.35866	0.401669	-0.597157	0.0543142	-0.651471
ACH-000624	HCC1806	Breast	-0.677298	-0.661941	-0.015357	-1.15056	-0.322305	-0.828252	-2.02428	-0.816822	-1.20745
ACH-000627	LCLC103H	Lung	-1.49406	-0.263178	-1.23088	-3.41252	-0.804247	-2.60828	-5.35629	-2.34148	-3.01481
ACH-000632	HS944T	Skin	-1.20392	-0.142025	-1.0619	-1.18225	-0.771456	-0.410792	-1.91959	0.310656	-2.23024
ACH-000643	HDQP1	Breast	0.779375	1.11621	-0.336836	1.33738	0.232722	1.10466	1.68286	0.909318	0.773543
ACH-000647	TE1	Esophagus/Stomach	-0.198196	-1.0386	0.840408	0.110963	-0.166121	0.277084	-1.73298	0.0500223	-1.783
ACH-000649	786O	Kidney	1.78163	-0.231949	2.01358	1.65976	-0.898346	2.5581	1.2474	0.0430572	1.20435
ACH-000650	IGR37	Skin	-0.509111	-1.95033	1.44122	-0.0886803	-0.747793	0.659112	-0.53334	-1.16306	0.629723
ACH-000651	SW620	Bowel	-0.583646	-0.551403	-0.032243	-1.54428	-0.349557	-1.19473	-3.56675	-1.50596	-2.06079
ACH-000652	SUIT2	Pancreas	0.0379997	0.424955	-0.386955	-0.340742	0.138078	-0.47882	-0.471687	-0.717781	0.246094
ACH-000662	CORL23	Lung	-0.939563	-0.199262	-0.740301	-2.45027	-0.53157	-1.91871	-4.8899	-1.42998	-3.45991
ACH-000667	HCC44	Lung	0.494409	-0.193429	0.687837	-1.13027	0.0260174	-1.15628	0.42086	-1.2785	1.69936
ACH-000670	SBC5	Lung	-0.574195	-0.175249	-0.398947	-1.05839	-0.252243	-0.806145	-2.28628	-0.595635	-1.69065
ACH-000677	SW1573	Lung	-0.150609	-0.838332	0.687723	-1.22116	0.167906	-1.38907	1.10729	1.51216	-0.404868
ACH-000679	OE19	Esophagus/Stomach	1.56749	-0.364078	1.93156	0.3457	0.978988	-0.633288	0.0145917	0.60726	-0.592668
ACH-000681	A549	Lung	-1.23712	0.673246	-1.91037	-1.47033	2.54581	-4.01613	-2.15558	1.18238	-3.33797
ACH-000682	SNU1066	Head and Neck	-0.732104	-0.217531	-0.514573	-0.832488	-0.24806	-0.584428	0.37355	0.0763556	0.297195
ACH-000693	KYSE180	Esophagus/Stomach	-1.01378	-0.580173	-0.433606	-1.88015	-1.14315	-0.737	-3.17739	-1.8098	-1.36759
ACH-000696	OVCAR8	Ovary/Fallopian Tube	0.154971	-0.16095	0.315921	-0.168116	-0.056662	-0.111454	-1.2908	-0.20859	-1.08221
ACH-000711	JIMT1	Breast	0.728283	-0.411113	1.1394	-0.227413	-0.385619	0.158206	-0.61375	-0.73148	0.117729
ACH-000716	TT2609C02	Thyroid	-1.06926	-0.386541	-0.682719	-1.46694	-0.567123	-0.899822	-1.85583	-1.48024	-0.375589
ACH-000717	COLO680N	Esophagus/Stomach	0.326948	0.389649	-0.062701	0.982977	0.221316	0.76166	0.0274656	0.763558	-0.736093
ACH-000719	RMGI	Ovary/Fallopian Tube	-1.16524	-0.248588	-0.916647	-0.630429	-0.541791	-0.0886382	-2.59	-1.56368	-1.02632
ACH-000721	HMC18	Breast	-2.89317	-0.563686	-2.32949	-4.07132	-1.86765	-2.20366	-4.99461	-2.50658	-2.48804
ACH-000723	YD10B	Head and Neck	-0.796463	-0.361611	-0.434851	-2.36345	-1.93977	-0.423679	-3.27249	-3.98756	0.715066
ACH-000726	TE14	Esophagus/Stomach	-0.973474	-1.57406	0.600589	-2.02177	-2.25061	0.228841	-3.65415	-2.13484	-1.51931
ACH-000730	SKMEL5	Skin	-1.33124	-0.628641	-0.702601	-0.08212	-0.622462	0.540342	-1.84744	-1.06238	-0.785056
ACH-000732	PECAPJ41CLONED2	Head and Neck	-0.421097	0.0966971	-0.517794	-1.58669	-0.119791	-1.4669	-2.42405	1.09845	-3.5225
ACH-000734	JHH5	Liver	-0.591735	-0.56559	-0.0261449	-0.015013	-0.617723	0.60271	-1.18983	-2.16761	0.97778
ACH-000735	PECAPJ49	Head and Neck	-0.779972	-1.21314	0.433167	-1.79853	-1.50608	-0.292445	-1.53654	-0.612524	-0.924012
ACH-000738	GB1	CNS/Brain	1.39847	0.277333	1.12114	1.12155	0.623364	0.498181	-0.0601198	-0.539637	0.479517
ACH-000741	UBLC1	Bladder/Urinary Tract	-0.101232	-0.131408	0.0301757	-0.345257	-0.573334	0.228077	-0.790911	0.125647	-0.916558
ACH-000747	NCIH1703	Lung	-2.02639	0.0500866	-2.07648	-1.6993	0.98676	-2.68606	-2.26367	-0.01854	-2.24513
ACH-000748	SJSA1	Bone	1.05245	-1.44492	2.49737	0.0320825	-0.741482	0.773565	-1.12738	-0.596162	-0.531222
ACH-000749	DMS273	Lung	0.904981	0.673628	0.231353	0.119385	-0.999127	1.11851	0.740789	0.287707	0.453082
ACH-000750	LOXIMVI	Skin	2.33185	-0.639726	2.97158	0.184554	-0.0648819	0.249435	-0.399034	-0.990546	0.591511
ACH-000753	JMSU1	Bladder/Urinary Tract	0.463028	-0.556162	1.01919	-0.484985	0.322319	-0.807303	-1.16237	0.682197	-1.84457
ACH-000762	YD38	Head and Neck	-0.680894	-0.469173	-0.211721	-1.09652	0.0213928	-1.11791	-3.2276	-0.959965	-2.26764
ACH-000764	SH10TC	Esophagus/Stomach	0.0439817	-0.493034	0.537016	-1.04104	-0.326513	-0.714529	-0.784199	-0.501721	-0.282478
ACH-000766	NCIH1648	Lung	0.180019	-0.211195	0.391214	-1.31563	-0.915933	-0.399699	-1.90053	-0.186596	-1.71394
ACH-000768	MDAMB231	Breast	3.04441	-0.453129	3.49754	0.446674	-0.833142	1.27982	1.40975	-1.18683	2.59658
ACH-000769	LK2	Lung	-1.16913	0.853752	-2.02288	1.04138	0.533805	0.507577	-0.749948	-0.314375	-0.435574
ACH-000776	ONS76	CNS/Brain	-1.10757	-0.665746	-0.441827	-2.64903	-2.21714	-0.43189	-2.20572	-1.39101	-0.814715
ACH-000777	KYSE30	Esophagus/Stomach	-2.52327	-0.435458	-2.08781	-2.86256	-0.987498	-1.87506	-4.03254	-0.616848	-3.41569
ACH-000778	HSC3	Head and Neck	-0.720341	-0.640074	-0.0802675	-1.77033	0.326991	-2.09733	-1.27178	-0.167981	-1.1038
ACH-000784	KYSE70	Esophagus/Stomach	-0.321724	1.05415	-1.37588	-0.0951248	-0.590503	0.495378	0.0661244	0.400808	-0.334683
ACH-000788	A2058	Skin	-0.376449	-1.27462	0.898171	-1.30679	-2.43492	1.12813	-1.79531	-1.7332	-0.062108
ACH-000792	BFTC909	Kidney	0.972902	-1.37133	2.34423	0.887132	-1.39833	2.28546	2.20928	-1.85685	4.06613
ACH-000796	MCAS	Ovary/Fallopian Tube	-0.914759	-1.21492	0.300161	-0.513772	-0.551278	0.0375065	-2.46558	-1.23221	-1.23337
ACH-000802	BFTC905	Bladder/Urinary Tract	-3.41534	-3.26465	-0.150689	-1.82106	-2.03534	0.214277	-4.87013	-1.97032	-2.89981
ACH-000804	NB1	Peripheral Nervous System	0.43593	-1.47763	1.91356	-0.834594	-0.648633	-0.185962	-1.62918	-1.85173	0.222549
ACH-000809	KYSE410	Esophagus/Stomach	-0.151418	-0.353209	0.201791	-0.825148	0.137756	-0.962904	-1.91905	-0.528403	-1.39065
ACH-000811	SKOV3	Ovary/Fallopian Tube	0.1226	1.17555	-1.05295	0.0566387	0.79192	-0.735281	0.33479	1.66875	-1.33396
ACH-000812	COLO783	Skin	-0.911464	-0.888197	-0.0232673	-1.46314	-0.640862	-0.822278	-1.04663	-0.00360534	-1.04302
ACH-000813	T3M10	Lung	0.749115	-2.26435	3.01347	0.310263	-0.939765	1.25003	0.391935	-0.46097	0.852905
ACH-000823	KYSE140	Esophagus/Stomach	-0.702509	-0.516887	-0.185621	-1.02949	0.0110857	-1.04058	-2.54863	-0.341682	-2.20694
ACH-000824	KYSE510	Esophagus/Stomach	-0.744902	-0.584033	-0.160869	-1.73327	-0.473631	-1.25964	-2.3213	-1.1337	-1.1876
ACH-000827	WM793	Skin	-0.108233	-0.025336	-0.0828974	-0.114202	-1.26067	1.14647	0.476958	-0.457483	0.934441
ACH-000832	CAL27	Head and Neck	-0.868329	-0.0688055	-0.799524	-2.29764	-0.318375	-1.97926	-4.77155	0.569853	-5.34141
ACH-000835	GCT	Soft Tissue	1.35738	0.172687	1.1847	0.990572	1.12565	-0.135074	0.0252288	0.576611	-0.551382
ACH-000837	NCIH322	Lung	0.621894	-0.0973941	0.719288	0.635973	0.406396	0.229577	-0.94066	-0.032692	-0.907968
ACH-000839	SCABER	Bladder/Urinary Tract	-0.313967	0.668482	-0.982449	-0.978621	-0.375961	-0.60266	-2.31094	-0.516669	-1.79427
ACH-000843	HARA	Lung	-0.0567932	0.17251	-0.229303	0.286247	-0.274589	0.560836	-0.78368	0.110939	-0.894619
ACH-000845	NCIH1373	Lung	0.577237	-0.8086	1.38584	0.631066	0.416832	0.214234	0.664617	0.488411	0.176205
ACH-000846	FADU	Head and Neck	-0.725074	-0.499237	-0.225836	-1.11836	-1.62225	0.503889	-1.08645	0.106093	-1.19255
ACH-000848	JHH7	Liver	-0.410648	-0.298316	-0.112332	-1.41408	-0.420637	-0.99344	-2.36978	-0.57929	-1.79049
ACH-000855	KYSE150	Esophagus/Stomach	-0.150087	-0.413257	0.26317	-2.07363	-0.977029	-1.0966	-3.06809	-1.37831	-1.68979
ACH-000856	CAL51	Breast	-1.05849	-0.693985	-0.364507	-2.40285	-0.121107	-2.28175	-3.23248	-1.55723	-1.67525
ACH-000862	KMBC2	Bladder/Urinary Tract	-2.18365	-2.00163	-0.182025	-4.13738	-2.93929	-1.19809	-5.25848	-2.98348	-2.275
ACH-000879	MFE296	Uterus	-0.103871	0.422583	-0.526454	0.639088	0.0664274	0.57266	-2.2368	0.468596	-2.7054
ACH-000880	AGS	Esophagus/Stomach	-1.08216	-1.43139	0.349238	-3.46359	-3.29159	-0.171996	-5.18439	-3.68635	-1.49804
ACH-000881	MELJUSO	Skin	-0.501217	-0.797322	0.296105	-0.346414	-1.15085	0.804435	0.543243	-1.28453	1.82777
ACH-000885	TOV21G	Ovary/Fallopian Tube	-0.414223	2.99714	-3.41136	-1.62839	1.86024	-3.48863	-1.9793	-0.19945	-1.77985
ACH-000886	NCIH2009	Lung	-0.451723	-0.247277	-0.204446	-1.0816	-0.652111	-0.429488	-1.74014	-0.0774515	-1.66269
ACH-000888	NCIH1793	Lung	-0.313332	-0.497741	0.184409	0.360606	-0.551898	0.912504	-0.972839	-1.21046	0.237623
ACH-000891	HCC1438	Lung	2.0468	-1.59222	3.63902	0.820471	-0.535074	1.35555	-0.669146	-1.5173	0.84815
ACH-000896	647V	Bladder/Urinary Tract	-1.25455	-0.371939	-0.882616	-1.10091	-0.157412	-0.943499	-1.43344	-2.51682	1.08338
ACH-000898	SNU719	Esophagus/Stomach	-0.161001	0.818515	-0.979516	0.342759	-0.170705	0.513464	-0.297324	0.459726	-0.757049
ACH-000900	NCIH23	Lung	-2.11868	-2.84701	0.728322	-2.36402	-2.52628	0.16226	-2.08616	-2.19686	0.110705
ACH-000901	HCC1359	Lung	0.36284	0.155918	0.206922	0.247407	-0.09512	0.342528	-0.612597	0.112977	-0.725574
ACH-000906	ES2	Ovary/Fallopian Tube	0.631813	1.73724	-1.10543	0.0132821	3.21033	-3.19704	-0.907194	0.970844	-1.87804
ACH-000911	NUGC3	Esophagus/Stomach	-0.469318	-0.468867	-0.000451429	-0.96831	-0.295212	-0.673098	-2.69612	-1.06132	-1.63481
ACH-000915	IPC298	Skin	-0.278837	-1.15133	0.872498	0.244201	-1.14055	1.38475	-0.00410262	-0.267247	0.263144
ACH-000924	NCIH2172	Lung	-0.637305	0.410273	-1.04758	0.540788	0.545245	-0.00445677	0.0133099	-0.0134367	0.0267466
ACH-000925	DV90	Lung	-1.79002	-0.782459	-1.00756	-0.351744	-1.08969	0.73795	-0.682579	-0.703283	0.0207042
ACH-000927	BT474	Breast	-0.14481	-0.0100617	-0.134749	0.285417	0.195556	0.0898611	-0.85274	-0.197772	-0.654968
ACH-000929	NCIH2110	Lung	0.357654	-0.256628	0.614282	0.348893	0.481798	-0.132905	-0.0502421	-0.0675534	0.0173113
ACH-000936	EFO27	Ovary/Fallopian Tube	0.0950149	-1.54732	1.64234	0.301855	-1.45036	1.75222	0.73283	-1.51712	2.24995
ACH-000939	SKUT1	Uterus	-0.235684	-0.290839	0.0551553	-1.34842	-1.48186	0.133438	-2.97547	-1.90974	-1.06573
ACH-000941	HEC1B	Uterus	0.141453	0.288333	-0.14688	0.59358	-0.721993	1.31557	1.29033	-0.305691	1.59602
ACH-000943	RKO	Bowel	-0.0278195	0.884973	-0.912793	-2.18682	-0.635474	-1.55135	-2.54303	-1.74873	-0.794305
ACH-000947	OVK18	Ovary/Fallopian Tube	0.640005	-0.931497	1.5715	0.521608	-0.616054	1.13766	0.272748	0.213363	0.0593852
ACH-000948	2313287	Esophagus/Stomach	-1.17557	-0.846364	-0.329208	-0.415908	-0.503688	0.0877798	0.196501	0.631512	-0.435011
ACH-000954	HEC1A	Uterus	-1.70106	-0.574129	-1.12693	-2.49303	-0.618464	-1.87457	-2.40548	-1.66396	-0.74152
ACH-000957	LS180	Bowel	-0.768783	-0.379188	-0.389596	-1.26475	-1.3506	0.0858576	-1.21211	-7.62442	6.41231
ACH-000959	SNUC4	Bowel	0.890704	0.162894	0.72781	0.246217	-0.0505612	0.296778	-0.22771	-0.718666	0.490956
ACH-000961	ISHIKAWAHERAKLIO02ER	Uterus	0.118667	1.54875	-1.43008	-0.0473668	-0.106105	0.058738	-1.22549	-0.183995	-1.04149
ACH-000962	OC314	Ovary/Fallopian Tube	0.224261	-0.405017	0.629277	-1.20695	-1.16191	-0.045046	-3.40072	-2.31658	-1.08414
ACH-000965	RL952	Uterus	-0.066259	-1.43207	1.36581	-2.60715	-1.05742	-1.54973	-3.92231	-2.64263	-1.27968
ACH-000966	IGROV1	Ovary/Fallopian Tube	1.50019	-0.428322	1.92851	1.09154	0.42883	0.662706	-0.516835	-0.732831	0.215996
ACH-000967	SNUC2A	Bowel	0.402482	0.997144	-0.594661	-0.557172	-1.08177	0.524593	-0.834674	-0.125438	-0.709236
ACH-000970	SNUC5	Bowel	0.972375	0.465918	0.506457	-0.436057	-1.40957	0.973514	0.393523	0.129791	0.263732
ACH-000971	HCT116	Bowel	-1.56589	-1.80983	0.243946	-2.6247	-2.10897	-0.515729	-4.29936	-2.962	-1.33736
ACH-000972	HEC151	Uterus	0.488662	-0.531178	1.01984	1.36137	-0.347782	1.70915	0.892989	-1.47962	2.3726
ACH-000976	HUCCT1	Biliary Tract	1.22316	-0.431081	1.65425	0.936025	0.370932	0.565093	-0.401314	-0.404118	0.00280397
ACH-000979	DU145	Prostate	-1.32904	-1.04713	-0.281905	-0.792924	0.218689	-1.01161	-1.30096	-0.693173	-0.607785
ACH-000985	LS411N	Bowel	-0.808843	-1.2284	0.419555	-0.0638333	0.268629	-0.332463	-0.833181	-0.507742	-0.325439
ACH-000988	MFE319	Uterus	-0.862832	-0.0393092	-0.823523	-1.18007	0.59175	-1.77182	-1.80297	0.303093	-2.10607
ACH-000990	HEC108	Uterus	0.198437	-0.544798	0.743235	0.743691	-1.07424	1.81793	-0.937471	-1.52533	0.587858
ACH-000991	SNU81	Bowel	-1.65526	-1.00519	-0.65007	-0.187129	-1.96591	1.77878	-1.4708	-0.608221	-0.862577
ACH-000997	HCT15	Bowel	-1.85313	-2.21787	0.364743	-0.101841	-3.01987	2.91803	-0.452884	-1.49117	1.03828
ACH-001024	CHL1	Skin	-0.778669	-0.668205	-0.110464	-0.520237	-0.596457	0.07622	-2.29971	-1.49118	-0.808534
ACH-001145	OC316	Ovary/Fallopian Tube	0.60804	0.0658876	0.542152	-0.983328	-1.26614	0.282816	-3.56604	-2.48036	-1.08568
ACH-001306	8305C	Thyroid	0.830502	-0.572829	1.40333	-0.266338	1.36663	-1.63297	-0.628349	0.9295	-1.55785
